# In vitro demonstration of broad host range mobile genetic elements transferring antibiotic resistance from the human microbiome

**DOI:** 10.1101/2022.01.18.476738

**Authors:** Samuel C. Forster, Junyan Liu, Nitin Kumar, Emily L. Gulliver, Jodee A. Gould, Alejandra Escobar-Zepeda, Tapoka Mkandawire, Lindsay J. Pike, Yan Shao, Mark D. Stares, Hilary P. Browne, B. Anne Neville, Trevor D. Lawley

**Author notes:** corresponding authors Samuel C. Forster: Wellcome Sanger Institute, Hinxton, Cambridgeshire, UK, CB10 1SA, Trevor D. Lawley: Wellcome Sanger Institute, Hinxton, Cambridgeshire, UK, CB10 1SA.

## Abstract

Mobile genetic elements (MGEs) carrying antibiotic resistance genes (ARGs) disseminate ARGs when they mobilise into new bacterial hosts. To investigate the scale of such horizontal gene transfer (HGT) events between human gut commensals and enteropathogens for the first time, we compared 1354 cultured commensal strains (540 species) to 45,403 enteropathogen strains (12 species) and found 64,188 MGE-mediated ARG transfer events between the two groups using established methods. Among the 5931 MGEs involved, we found 15 broad host range elements predicted to have crossed different bacterial phyla while also occurring in animal and environmental microbiomes. We experimentally demonstrated that predicted broad host range MGEs can mobilise from commensals *Dorea longicatena* and *Hungatella hathewayi* to enteropathogens *Klebsiella oxytoca*, crossing phyla simultaneously. Our work establishes the MGE-mediated ARG dissemination network between human gut commensals and enteropathogens and highlights novel broad host range MGEs as targets for future ARG dissemination management.
