## Supplementary Table 3 for "In vitro demonstration of broad host range mobile genetic elements transferring antibiotic resistance from the human microbiome"

### Sheet: 15_MGEs
	Size (kb)	Predicted Type	RepA Classification	ARGs			TA Module?	Recombinases	Relaxase?	Coupling protein	Mating Pair Formation (MPF)			Host Species	Identifier	ERS
Element Name				Aminoglycoside	Tetracycline	Macrolide					VirB4 (ATPase)	BirB8 (core)	Other
ICE_1	61.5	ICE	IncP1-like	3	0	1	N	Tyr, DDE	Y	Y	Y	Y	Y	Faecalicatena contorta	ERR1022392	ERS852491
IME_1	122	IME	IncQ-like	0	1	0	N	Tyr, Ser, DDE	Y	Y	Y	N	N	Faecalicatena contorta	ERR1022392	ERS852491
IME_2	9.8	IME	Novel/None	1	0	0	N	Ser	N	N	N	N	N	Dorea longicatena	ERR1022428	ERS852526
PLASMID_1	4.7	Plasmid	Novel/None	0	1	0	N	None	Y	N	N	N	N	Dorea longicatena	ERR1022428	ERS852526
IME_3	30.3	IME	Novel/None	0	1	0	Y	Ser	Y	N	N	N	N	Dorea longicatena	ERR1022428	ERS852526
ICE_2	18.2	ICE	IncP1-like	0	1	0	N	Tyr	Y	Y	Y	Y	Y	Hungatella hathewayi	ERR1022430	ERS852528
IME_4	51	IME	IncP1-like	2	0	0	N	Tyr, DDE	Y	Y	Y	N	Y	Clostridium symbiosum	ERR171274	ERS138183
IME_5	129	IME	IncQ-like	0	1	0	Y	Tyr, Ser, DDE	Y	Y	Y	N	Y	Clostridium symbiosum	ERR171274	ERS138183
PLASMID_2	70	Plasmid	IncA/C-like	0	2	0	Y	Tyr, Ser, DDE	N	Y	Y	Y	Y	Clostridium perfringens	ERR2221290	ERS2046490
IME_6	7	IME	Novel/None	1	0	0	N	Ser	Y	N	N	N	N	Clostridium subterminale	ERR2221330	ERS2046530
ICE_3	81	ICE	IncQ-like	0	1	1	Y	Tyr	Y	Y	Y	Y	Y	Clostridium subterminale	ERR2221330	ERS2046530
PLASMID_3	11	Plasmid	Novel/None	1	0	0	Y	None	Y	N	N	N	N	Clostridium subterminale	ERR2221330	ERS2046530
IME_7	7.5	IME	Novel/None	1	0	0	N	Ser	N	N	N	N	N	Blautia novel	ERR2221410	ERS2046806
IME_8	24.7	IME	IncQ-like	0	1	0	Y	Ser	N	N	N	N	N	Blautia novel	ERR2221410	ERS2046806
IME_9	49.5	IME	Novel/None	3	0	1	N	Tyr, DDE	N	Y	Y	Y	Y	Bacteroides novel	ERR2221405	ERS2046801
Tyr: tyrosine recombinase
Ser: serine recombinase
DDE: DDE recombinase
