## Supplementary Table 4 for "In vitro demonstration of broad host range mobile genetic elements transferring antibiotic resistance from the human microbiome"

### Sheet: Sheet1
BLAST (PSI-BLAST) hits of RepA against the Inc database with E-value=1e-05 as cutoff
Element	Gene location	Inc family	%identity
ICE_1	15919..16158	Novel (close to IncP-1)	36
ICE_2	14289..15494	Novel (close to IncP-1)	28
IME_4	4086..4508	Novel (close to IncP-1)	35
IME_1	745..2586	Novel (close to IncQ)	21
PLASMID_1	45899..46255	Novel (close to IncA/C)	27
ICE_3	11691..12716	Novel (close to IncQ)	26
IME_8	13996..15021	Novel (close to IncQ)	26
IME_5	75288..77189	Novel (close to IncQ)	23
7 elements in which a RepA similar to Inc family was not found (cutoff E-value=1e-05)
Best BLAST hits of RepA against the NCBI protein database with E-value=1e-05 as cut off
Element	Gene location	Best hit from NCBI	%identity
PLASMID_1	2025..3374	WP_117553274.1	39.7
Best BLAST hits of RepA against the NCBI protein database with no cutoff; E-value for each element > 1
Element	Gene location	Best hit from NCBI	%identity
IME_2	969..1193	WP_134822451.1	34
IME_3	12774..13160	WP_041678295.1	32
IME_7	1626..1820	YP_006960787.1	42.8
IME_9	6759..7100	WP_037109834.1	46
IME_6	356..634	WP_010962692.1	43
PLASMID_3	1..897	WP_087129008.1	28
